# CRISPR-finder: A high throughput and cost effective method for identifying successfully edited *A. thaliana* individuals

**DOI:** 10.1101/2020.06.25.171538

**Authors:** Efthymia Symeonidi, Julian Regalado, Rebecca Schwab, Detlef Weigel

**Affiliations:** Max Planck Institute for Developmental Biology, Department of Molecular Biology, Max-Planck-Ring 5, 72076 Tübingen, Germany

## Abstract

**Background:** Genome editing with the CRISPR/Cas9 system allows the user to mutate a targeted region of the genome using an endonuclease (Cas9) and an artificial single-guide RNA (sgRNA). Both because of variable efficiency with which such mutations arise and because the repair process produces a spectrum of mutations, one needs to ascertain the genome sequence at the targeted locus for many individuals that have been subjected to CRISPR/Cas9 mutagenesis. This process can be laborious, expensive and inefficient with conventional methods such as the T7E1 assay or Sanger sequencing. An alternative comprises methods for amplicon sequencing, but most available protocols do not include a facile way for high throughput generation of the samples for sequencing.

**Results:** In this study we provide a full pipeline based on amplicon sequencing, CRISPR-finder. We provide a complete protocol for the generation of amplicons up until the identification of the exact mutations in the targeted region. CRISPR-finder can be used to process thousands of individuals in a single sequencing run. For example, we were able to analyze in one sequencing reaction over 900 *Arabidopsis thaliana* individuals whose genomes had been targeted with the CRISPR/Cas9 system.

**Conclusions:** In order to validate the potential of CRISPR-finder, we targeted the *ISOCHORISMATE SYNTHASE 1* gene in *A. thaliana* using the CRISPR/Cas9 system. We successfully identified a mutant line in which the production of salicylic acid was impaired compared to the wild type, as expected. These features establish CRISPR-finder as a high-throughput, cost-effective and -efficient genotyping method of individuals whose genomes have been targeted using the CRISPR/Cas9 system.
