## Supplementary_Tables_1-3 for "CRISPR-finder: A high throughput and cost effective method for identifying successfully edited *A. thaliana* individuals"

### Sheet: Supplementary Table 1
Supplementary Table 1: List of all the accessions used throughout optimisation and verification of the amplicon sequencing for different runs. The blue highlighted cells indicate accessions that needed vernalisation.
Agu-1
Bak-2
Bak-7
Col-0
ICE102
ICE111
ICE112
ICE119
ICE120
ICE130
ICE152
ICE153
ICE163
ICE169
ICE173
ICE181
ICE21
ICE212
ICE216
ICE228
ICE29
ICE33
ICE36
ICE60
ICE61
ICE7
ICE70
ICE73
ICE75
ICE79
ICE91
ICE92
ICE93
Istisu-1
Kastel-1
Koch-1
Lerik1-3
Nermut-1
Nie1-2
Pre-6
Qui-0
Rü3.1-27
Sha
TüSB30-2
Tü-Scha-9
Tü-V-12
TüWa1-2
Yeg-1

### Sheet: Supplementary Table 2
Supplementary Table 2: A list of all the binary constructs that were used during the amplicon screening development.
Name	Promoter	Cas9	Terminator	sgRNA1	sgRNA2	Selection marker
						Promoter	CDS	Terminator
pEF008	35S	pcoCas9	rbcs	ICS1	ICS1	MAS	BASTA	MAS
pEF071	35S	pcoCas9	rbcs	ICS1	ICS1	AT2S3	mCherry	MAS
pEF073	EC1.1	pcoCas9	rbcs	ICS1	ICS1	AT2S3	mCherry	MAS
pEF070	ICU2	AthCas9	rbcs	ICS1	ICS1	AT2S3	mCherry	MAS

### Sheet: Supplementary Table 3
Supplementary Table 3: List of all oligonucleotides used during this study. The blue bold letter for some oligonucleotides indicate the frameshifting nucleotides used during the amplicon generation. The oligo with the red sequence indicates the universal oligonucleotide used for the final amplification.
name	sequence	target region	orientation	purpose
G-40604	ACACTCTTTCCCTACACGACGCTCTTCCGATCTCAGTCGAATTTTCCCGCGCAATA	ICS1/TruSeq adapters	F	generating the 1st PCR product for amplicon screening for identiying mutations at the targeted locations
G-40605	ACACTCTTTCCCTACACGACGCTCTTCCGATCTTCAGTCGAATTTTCCCGCGCAATA		F
G-40606	ACACTCTTTCCCTACACGACGCTCTTCCGATCTCTCAGTCGAATTTTCCCGCGCAATA		F
G-42015	ACACTCTTTCCCTACACGACGCTCTTCCGATCTACTCAGTCGAATTTTCCCGCGCAATA		F
G-40607	GTGACTGGAGTTCAGACGTGTGCTCTTCCGATCTTGCAGATGACACTGTTCCGTTTC		R
G-40608	GTGACTGGAGTTCAGACGTGTGCTCTTCCGATCTTCACAGATGACACTGTTCCGTTTC		R
G-40609	GTGACTGGAGTTCAGACGTGTGCTCTTCCGATCTCTCACAGATGACACTGTTCCGTTTC		R
G-42016	GTGACTGGAGTTCAGACGTGTGCTCTTCCGATCTACTCACAGATGACACTGTTCCGTTTC		R
G-40610	AATGATACGGCGACCACCGAGATCTACACTCTTTCCCTACACGACGCTCTTC	TruSeq adapter	F	adding the last part of the forward TruSeq adapter at the final amplicons
G-38958	GATTGAATCAATTGCTCCGATTTGCGTTTTAGAGCTATGCTG	EsgRNA/ICS1	F	for generating pEF016
G-38959	CTAAAACGCAAATCGGAGCAATTGATTCAATCACTACTTCGAC		R
G-38956	GATTGTTCTCTCGTCGCAGTGACGTGTTTTAGAGCTATGCTG	DsgRNA/ICS1	F	for generating pEF017
G-38957	CTAAAACACGTCACTGCGACGAGAGAACAATCACTACTTCGAC		R
